# Structural modeling reveals the mechanism of motor ATPase coordination during type IV pilus retraction

**DOI:** 10.1101/2025.10.30.685630

**Authors:** Abigail E. Teipen, Jacob D. Holt, Diane L. Lynch, Yixuan Peng, Triana N. Dalia, James C. Gumbart, Carey D. Nadell, Ankur B. Dalia

## Abstract

Diverse bacterial species utilize surface appendages called type IV pili (T4P) to interact with their environment. These structures are dynamically extended and retracted from the cell surface, which is critical for diverse functions. Some T4P systems rely on two distinct motor ATPases, PilT and PilU, whose combined activities are required to power forceful T4P retraction. However, the mechanism by which these motors coordinate to facilitate T4P retraction has remained unclear. Here, we utilize the competence T4P in *V. cholerae* as a model system to elucidate the molecular basis for PilT-PilU coordination during T4P retraction. Specifically, we modeled the interactions between PilT and PilU using AlphaFold 3 and molecular dynamics (MD) simulations. We then empirically tested these models using a combination of cytological and high-resolution genetic approaches. Our results reveal that interactions between PilT and the PilU C-terminus are critical for these motors to coordinate to drive T4P retraction. Finally, we show that PilT-PilU interactions are broadly conserved in T4P systems from diverse bacterial species, and we experimentally validate that they are required for T4P retraction in *Acinetobacter baylyi*. Together, this work expands our fundamental understanding of T4P dynamics, and more broadly it provides mechanistic insight into how these ATPases coordinate to assemble some of the strongest biological motors in nature.

**SIGNIFICANCE:** Diverse bacterial species use filamentous surface appendages called type IV pili (T4P) to move along surfaces, take up DNA for horizontal gene transfer, and stick to biotic and abiotic surfaces. The forceful retraction of these filaments is often required for these behaviors. In many T4P systems, the combined activity of two distinct motor ATPase proteins is required for forceful retraction; however, a detailed understanding of *how* these motor proteins interact to promote forceful retraction is currently lacking. Here, we use an integrated approach to uncover the molecular mechanism for motor ATPase coordination. Furthermore, we show that this mechanism is broadly conserved in diverse T4P systems.
