## Supplementary material for "Structural modeling reveals the mechanism of motor ATPase coordination during type IV pilus retraction": Dataset S1

### Sheet: Figure 1
Fig. 1C							Fig. 1D							Fig. 1E
Summary statistics							Summary statistics							Summary statistics
	mCherry-pilT WA							mCherry-pilU WA							pilT WA-mCherry, GFP-pilU WA
	pilU WA	pilU WA, ∆platform	∆pilU	∆pilU, ∆platform				pilT WA	pilT WA, ∆platform	∆pilT
# of values	4	4	4	4			# of values	4	4	4				# of values	4
Minimum	62.5	0.8333	35	0			Minimum	50.69	1.667	1.667				Minimum	94
Maximum	80.83	2.5	64.17	3.333			Maximum	60.18	3.521	2.679				Maximum	98
Range	18.33	1.667	29.17	3.333			Range	9.483	1.854	1.012				Range	4
Mean	75.05	1.667	56.02	1.471			Mean	56.9	2.402	2.177				Mean	96
Std. Deviation	8.614	0.6804	14.09	1.427			Std. Deviation	4.226	0.9049	0.4504				Std. Deviation	1.633
Std. Error of Mean	4.307	0.3402	7.043	0.7137			Std. Error of Mean	2.113	0.4525	0.2252				Std. Error of Mean	0.8165
Statistical comparisons							Statistical comparisons
Tukey's multiple comparisons test	Mean Diff.	95.00% CI of diff.	Below threshold?	Summary	Adjusted P Value		Tukey's multiple comparisons test	Mean Diff.	95.00% CI of diff.	Below threshold?	Summary	Adjusted P Value
pilUWA vs. ∆pilU	0.1374	-0.2470 to 0.5218	No	ns	0.7105		pilTWA vs. ∆pilT	1.424	1.207 to 1.640	Yes	****	<0.0001
pilUWA vs. ∆pilU ∆platform	1.647	1.232 to 2.063	Yes	****	<0.0001		pilTWA vs. pilTWA ∆platform	1.397	1.180 to 1.613	Yes	****	<0.0001
pilUWA vs. pilUWA ∆platform	1.682	1.298 to 2.067	Yes	****	<0.0001		∆pilT vs. pilTWA ∆platform	-0.02692	-0.2431 to 0.1893	No	ns	0.936
∆pilU vs. ∆pilU ∆platform	1.51	1.095 to 1.925	Yes	****	<0.0001
∆pilU vs. pilUWA ∆platform	1.545	1.161 to 1.929	Yes	****	<0.0001
∆pilU ∆platform vs. pilUWA ∆platform	0.03494	-0.3802 to 0.4501	No	ns	0.994

### Sheet: Figure 2
Fig. 2B													Fig. 2D							Fig. 2E
Summary statistics													Descriptive statistics							Summary statistics
	parent	∆pilT	∆pilU	pilT E64A E65A	pilT R35A K36A	pilT D2A E53A	pilT WA	pilT WA, ∆pilU	pilT WA E64A E65A	pilT WA R35A K36A	pilT WA D2A E53A			mCherry-pilU WA							mCherry-pilT WA,XX
														pilT WA	∆pilT	pilT WA E64A E65A	pilT WA R35A K36A	pilT WA D2A E53A			parent	E64A E65A	R35A K36A	D2A E53A
# of values	4	4	3	4	4	4	5	5	4	4	4		# of values	4	4	4	4	4		# of values	4	4	4	4
Minimum	0.00278	3.03e-08	0.00389	0.00656	0.0022	0.00875	0.00128	3.23e-08	0.00222	1.4e-06	1.88e-06		Minimum	36.67	0	48.33	0.7752	1.639		Minimum	42.86	56.67	46.67	48.33
Maximum	0.0145	4.76e-08	0.00729	0.0208	0.015	0.0167	0.0075	5.88e-08	0.012	7.5e-06	3.2e-06		Maximum	56.67	3.333	70.83	4.167	4.167		Maximum	64.17	76.67	63.33	65.83
Range	0.01172	1.73e-08	0.0034	0.01424	0.0128	0.00795	0.00622	2.65e-08	0.00978	6.1e-06	1.32e-06		Range	20	3.333	22.5	3.391	2.527		Range	21.31	20	16.67	17.5
Mean	0.007438	3.703e-08	0.006087	0.01075	0.01019	0.01314	0.00391	4.076e-08	0.005873	3.415e-06	2.755e-06		Mean	42.69	1.651	62.17	2.069	2.493		Mean	56.13	66.25	54.9	57.58
Std. Deviation	0.005639	7.42e-09	0.001905	0.006789	0.00613	0.003293	0.002264	1.04e-08	0.004258	2.844e-06	5.938e-07		Std. Deviation	9.515	1.533	9.915	1.611	1.185		Std. Deviation	10.22	9.141	8.817	7.338
Std. Error of Mean	0.002819	3.71e-09	0.0011	0.003395	0.003065	0.001646	0.001013	4.652e-09	0.002129	1.422e-06	2.969e-07		Std. Error of Mean	4.757	0.7667	4.958	0.8055	0.5925		Std. Error of Mean	5.109	4.571	4.409	3.669
Statistical comparisons													Statistical comparisons							Statistical comparisons
Tukey's multiple comparisons test	Mean Diff.	95.00% CI of diff.	Below threshold?	Summary	Adjusted P Value								Tukey's multiple comparisons test	Mean Diff.	95.00% CI of diff.	Below threshold?	Summary	Adjusted P Value		Tukey's multiple comparisons test	Mean Diff.	95.00% CI of diff.	Below threshold?	Summary	Adjusted P Value
parent vs. ∆pilT	5.202	4.594 to 5.811	Yes	****	<0.0001								pilTWA vs. ∆pilT	1.354	0.7971 to 1.911	Yes	****	<0.0001		parent vs. R35A,K36A	0.008077	-0.1353 to 0.1515	No	ns	0.9982
parent vs. ∆pilU	-0.002849	-0.6605 to 0.6548	No	ns	>0.9999								pilTWA vs. pilTWA,R35A,K36A	1.416	0.9004 to 1.932	Yes	****	<0.0001		parent vs. E64A,E65A	-0.07467	-0.2181 to 0.06875	No	ns	0.4427
parent vs. pilT WA	0.2366	-0.3410 to 0.8142	No	ns	0.937								pilTWA vs. pilTWA,E64A,E65A	-0.166	-0.6817 to 0.3496	No	ns	0.8496		parent vs. D2A,E53A	-0.01412	-0.1575 to 0.1293	No	ns	0.9909
parent vs. pilT WA ∆pilU	5.164	4.587 to 5.742	Yes	****	<0.0001								pilTWA vs. pilTWA,D2A,E53A	1.259	0.7438 to 1.775	Yes	****	<0.0001		R35A,K36A vs. E64A,E65A	-0.08275	-0.2262 to 0.06067	No	ns	0.3591
parent vs. pilT E64A E65A	-0.2133	-0.8222 to 0.3955	No	ns	0.9772								∆pilT vs. pilTWA,R35A,K36A	0.06197	-0.4950 to 0.6189	No	ns	0.9965		R35A,K36A vs. D2A,E53A	-0.0222	-0.1656 to 0.1212	No	ns	0.9664
parent vs. pilT R35A K36A	-0.1422	-0.7510 to 0.4667	No	ns	0.999								∆pilT vs. pilTWA,E64A,E65A	-1.52	-2.077 to -0.9631	Yes	****	<0.0001		E64A,E65A vs. D2A,E53A	0.06055	-0.08286 to 0.2040	No	ns	0.6071
parent vs. pilT D2A E53A	-0.3424	-0.9512 to 0.2665	No	ns	0.6897								∆pilT vs. pilTWA,D2A,E53A	-0.0946	-0.6516 to 0.4624	No	ns	0.9828
parent vs. pilT K136A E64A E65A	0.07641	-0.5324 to 0.6852	No	ns	>0.9999								pilTWA,R35A,K36A vs. pilTWA,E64A,E65A	-1.582	-2.098 to -1.066	Yes	****	<0.0001
parent vs. pilT K136A R35A K36A	3.335	2.726 to 3.944	Yes	****	<0.0001								pilTWA,R35A,K36A vs. pilTWA,D2A,E53A	-0.1566	-0.6722 to 0.3591	No	ns	0.8741
parent vs. pilT K136A D2A E53A	3.334	2.725 to 3.942	Yes	****	<0.0001								pilTWA,E64A,E65A vs. pilTWA,D2A,E53A	1.426	0.9099 to 1.941	Yes	****	<0.0001
∆pilT vs. ∆pilU	-5.205	-5.863 to -4.548	Yes	****	<0.0001
∆pilT vs. pilT WA	-4.966	-5.543 to -4.388	Yes	****	<0.0001
∆pilT vs. pilT WA ∆pilU	-0.03805	-0.6156 to 0.5395	No	ns	>0.9999
∆pilT vs. pilT E64A E65A	-5.416	-6.024 to -4.807	Yes	****	<0.0001
∆pilT vs. pilT R35A K36A	-5.345	-5.953 to -4.736	Yes	****	<0.0001
∆pilT vs. pilT D2A E53A	-5.545	-6.154 to -4.936	Yes	****	<0.0001
∆pilT vs. pilT WA E64A E65A	-5.126	-5.735 to -4.517	Yes	****	<0.0001
∆pilT vs. pilT WA R35A K36A	-1.867	-2.476 to -1.258	Yes	****	<0.0001
∆pilT vs. pilT WA D2A E53A	-1.869	-2.478 to -1.260	Yes	****	<0.0001
∆pilU vs. pilT WA	0.2395	-0.3893 to 0.8683	No	ns	0.9602
∆pilU vs. pilT WA ∆pilU	5.167	4.538 to 5.796	Yes	****	<0.0001
∆pilU vs. pilT E64A E65A	-0.2105	-0.8681 to 0.4471	No	ns	0.9881
∆pilU vs. pilT R35A K36A	-0.1393	-0.7969 to 0.5183	No	ns	0.9996
∆pilU vs. pilT D2A E53A	-0.3395	-0.9971 to 0.3181	No	ns	0.7837
∆pilU vs. pilT WA E64A E65A	0.07926	-0.5783 to 0.7369	No	ns	>0.9999
∆pilU vs. pilT WA R35A K36A	3.338	2.680 to 3.996	Yes	****	<0.0001
∆pilU vs. pilT WA D2A E53A	3.336	2.679 to 3.994	Yes	****	<0.0001
pilT WA vs. pilT WA ∆pilU	4.928	4.383 to 5.472	Yes	****	<0.0001
pilT WA vs. pilT E64A E65A	-0.4499	-1.028 to 0.1276	No	ns	0.2486
pilT WA vs. pilT R35A K36A	-0.3788	-0.9564 to 0.1988	No	ns	0.4817
pilT WA vs. pilT D2A E53A	-0.579	-1.157 to -0.001389	Yes	*	0.049
pilT WA vs. pilT K136A E64A E65A	-0.1602	-0.7378 to 0.4174	No	ns	0.996
pilT WA vs. pilT K136A R35A K36A	3.099	2.521 to 3.676	Yes	****	<0.0001
pilT WA vs. pilT K136A D2A E53A	3.097	2.519 to 3.674	Yes	****	<0.0001
pilT WA ∆pilU vs. pilT E64A E65A	-5.378	-5.955 to -4.800	Yes	****	<0.0001
pilT WA ∆pilU vs. pilT R35A K36A	-5.306	-5.884 to -4.729	Yes	****	<0.0001
pilT WA ∆pilU vs. pilT D2A E53A	-5.507	-6.084 to -4.929	Yes	****	<0.0001
pilT WA ∆pilU vs. pilT WA E64A E65A	-5.088	-5.665 to -4.510	Yes	****	<0.0001
pilT WA ∆pilU vs. pilT WA R35A K36A	-1.829	-2.407 to -1.251	Yes	****	<0.0001
pilT WA ∆pilU vs. pilT WA D2A E53A	-1.831	-2.408 to -1.253	Yes	****	<0.0001
pilT E64A E65A vs. pilT R35A K36A	0.07116	-0.5377 to 0.6800	No	ns	>0.9999
pilT E64A E65A vs. pilT D2A E53A	-0.129	-0.7379 to 0.4798	No	ns	0.9996
pilT E64A E65A vs. pilT WA E64A E65A	0.2897	-0.3191 to 0.8986	No	ns	0.854
pilT E64A E65A vs. pilT WA R35A K36A	3.549	2.940 to 4.157	Yes	****	<0.0001
pilT E64A E65A vs. pilT WA D2A E53A	3.547	2.938 to 4.156	Yes	****	<0.0001
pilT R35A K36A vs. pilT D2A E53A	-0.2002	-0.8090 to 0.4086	No	ns	0.9855
pilT R35A K36A vs. pilT WA E64A E65A	0.2186	-0.3902 to 0.8274	No	ns	0.9731
pilT R35A K36A vs. pilT WA R35A K36A	3.477	2.869 to 4.086	Yes	****	<0.0001
pilT R35A K36A vs. pilT WA D2A E53A	3.476	2.867 to 4.085	Yes	****	<0.0001
pilT D2A E53A vs. pilT WA E64A E65A	0.4188	-0.1901 to 1.028	No	ns	0.4136
pilT D2A E53A vs. pilT WA R35A K36A	3.678	3.069 to 4.286	Yes	****	<0.0001
pilT D2A E53A vs. pilT WA D2A E53A	3.676	3.067 to 4.285	Yes	****	<0.0001
pilT WA E64A E65A vs. pilT WA R35A K36A	3.259	2.650 to 3.868	Yes	****	<0.0001
pilT WA E64A E65A vs. pilT WA D2A E53A	3.257	2.648 to 3.866	Yes	****	<0.0001
pilT WA R35A K36A vs. pilT WA D2A E53A	-0.001688	-0.6105 to 0.6071	No	ns	>0.9999

### Sheet: Figure 3
Fig. 3B
Summary statistics
	pilT WA	pilT WA, ∆pilU	pilT WA R35E	pilT WA, pilU D366K E368K	pilT WA R35E, pilU D366K E368K	pilT WA K36E	pilT WA, pilU D366K	pilT WA, pilU E368K	pilT WA K36E, pilU D366K	pilT WA K36E, pilU E368K	pilT WA K36E, pilU D366K E368K	pilT WA D2K E53R	pilT WA, pilU K348D	pilT WA D2K E53R, pilU K348D
# of values	9	9	5	5	5	5	5	5	5	5	5	5	5	5
Minimum	0.0028	2.5e-08	3.45e-08	2.85e-05	7.69e-08	5.38e-06	0.000519	0.00157	0.00223	2.2e-05	0.00141	3.33e-08	3.33e-07	0.000188
Maximum	0.0139	7.692e-08	1.33e-07	0.00011	9.58e-07	1.86e-05	0.00621	0.00958	0.00909	0.00035	0.00283	1.67e-07	1.23e-06	0.00121
Range	0.0111	5.192e-08	9.85e-08	8.15e-05	8.811e-07	1.322e-05	0.005691	0.00801	0.00686	0.000328	0.00142	1.337e-07	8.97e-07	0.001022
Mean	0.007579	3.957e-08	6.492e-08	6.96e-05	5.252e-07	9.864e-06	0.00304	0.00496	0.004724	0.0001244	0.002065	7.614e-08	6.688e-07	0.0006722
Std. Deviation	0.004786	1.94e-08	4.086e-08	3.388e-05	3.685e-07	5.487e-06	0.002078	0.002921	0.002694	0.0001333	0.0005123	5.838e-08	3.649e-07	0.0003639
Std. Error of Mean	0.001595	6.467e-09	1.827e-08	1.515e-05	1.648e-07	2.454e-06	0.0009294	0.001306	0.001205	5.961e-05	0.0002291	2.611e-08	1.632e-07	0.0001627
Statistical comparisons
Tukey's multiple comparisons test	Mean Diff.	95.00% CI of diff.	Below threshold?	Summary	Adjusted P Value
pilT WA vs. pilT WA, ∆pilU	5.236	4.757 to 5.715	Yes	****	<0.0001
pilT WA vs. pilT WA R35E	5.043	4.476 to 5.609	Yes	****	<0.0001
pilT WA vs. pilT WA K36E	2.85	2.284 to 3.416	Yes	****	<0.0001
pilT A vs. pilT K136A K36E, pilU D366K	0.174	-0.3925 to 0.7404	No	ns	0.9982
pilT WA vs. pilT WA K36E, pilU E368K	1.897	1.331 to 2.464	Yes	****	<0.0001
pilT WA vs. pilT WA, pilU D366K	0.4283	-0.1382 to 0.9947	No	ns	0.3399
pilT WA vs. pilT WA, pilU E368K	0.1674	-0.3991 to 0.7338	No	ns	0.9988
pilT WA vs. pilT WA D2K E53R	5.01	4.443 to 5.576	Yes	****	<0.0001
pilT WA vs. pilT WA pilU K348D	4.021	3.455 to 4.588	Yes	****	<0.0001
pilT WA vs. pilT WA D2K E53R pilU K348D	1.036	0.4692 to 1.602	Yes	****	<0.0001
pilT WA vs. pilT WA, pilU D366K E368K	2.002	1.435 to 2.568	Yes	****	<0.0001
pilT WA vs. pilT WA R35E, pilU D366K E368K	4.212	3.646 to 4.779	Yes	****	<0.0001
pilT WA vs. pilT WA K36E, pilU D366K E368K	0.4919	-0.07454 to 1.058	No	ns	0.1558
pilT WA, ∆pilU vs. pilT WA R35E	-0.1932	-0.7596 to 0.3733	No	ns	0.995
pilT WA, ∆pilU vs. pilT WA K36E	-2.386	-2.952 to -1.819	Yes	****	<0.0001
pilT WA, ∆pilU vs. pilT WA K36E, pilU D366K	-5.062	-5.628 to -4.495	Yes	****	<0.0001
pilT WA, ∆pilU vs. pilT WA K36E, pilU E368K	-3.339	-3.905 to -2.772	Yes	****	<0.0001
pilT WA, ∆pilU vs. pilT WA, pilU D366K	-4.808	-5.374 to -4.241	Yes	****	<0.0001
pilT WA, ∆pilU vs. pilT WA, pilU E368K	-5.068	-5.635 to -4.502	Yes	****	<0.0001
pilT WA, ∆pilU vs. pilT WA D2K E53R	-0.2259	-0.7924 to 0.3405	No	ns	0.9798
pilT WA, ∆pilU vs. pilT WA pilU K348D	-1.215	-1.781 to -0.6482	Yes	****	<0.0001
pilT WA, ∆pilU vs. pilT WA D2K E53R pilU K348D	-4.2	-4.767 to -3.634	Yes	****	<0.0001
pilT WA, ∆pilU vs. pilT WA, pilU D366K E368K	-3.234	-3.801 to -2.668	Yes	****	<0.0001
pilT WA, ∆pilU vs. pilT WA R35E, pilU D366K E368K	-1.023	-1.590 to -0.4570	Yes	****	<0.0001
pilT WA, ∆pilU vs. pilT WA K36E, pilU D366K E368K	-4.744	-5.310 to -4.177	Yes	****	<0.0001
pilT WA R35E vs. pilT WA K36E	-2.193	-2.835 to -1.550	Yes	****	<0.0001
pilT WA R35E vs. pilT WA K36E, pilU D366K	-4.869	-5.511 to -4.226	Yes	****	<0.0001
pilT WA R35E vs. pilT WA K36E, pilU E368K	-3.145	-3.788 to -2.503	Yes	****	<0.0001
pilT WA R35E vs. pilT WA, pilU D366K	-4.614	-5.257 to -3.972	Yes	****	<0.0001
pilT WA R35E vs. pilT WA, pilU E368K	-4.875	-5.518 to -4.233	Yes	****	<0.0001
pilT WA R35E vs. pilT WA D2K E53R	-0.03276	-0.6751 to 0.6095	No	ns	>0.9999
pilT WA R35E vs. pilT WA pilU K348D	-1.022	-1.664 to -0.3792	Yes	****	<0.0001
pilT WA R35E vs. pilT WA D2K E53R pilU K348D	-4.007	-4.649 to -3.365	Yes	****	<0.0001
pilT WA R35E vs. pilT WA, pilU D366K E368K	-3.041	-3.683 to -2.399	Yes	****	<0.0001
pilT WA R35E vs. pilT WA R35E, pilU D366K E368K	-0.8302	-1.473 to -0.1880	Yes	**	0.0021
pilT WA R35E vs. pilT WA K36E, pilU D366K E368K	-4.551	-5.193 to -3.908	Yes	****	<0.0001
pilT WA K36E vs. pilT WA K36E, pilU D366K	-2.676	-3.318 to -2.034	Yes	****	<0.0001
pilT WA K36E vs. pilT WA K36E, pilU E368K	-0.9528	-1.595 to -0.3105	Yes	***	0.0002
pilT WA K36E vs. pilT WA, pilU D366K	-2.422	-3.064 to -1.779	Yes	****	<0.0001
pilT WA K36E vs. pilT WA, pilU E368K	-2.683	-3.325 to -2.040	Yes	****	<0.0001
pilT WA K36E vs. pilT WA D2K E53R	2.16	1.518 to 2.802	Yes	****	<0.0001
pilT WA K36E vs. pilT WA pilU K348D	1.171	0.5288 to 1.813	Yes	****	<0.0001
pilT WA K36E vs. pilT WA D2K E53R pilU K348D	-1.814	-2.457 to -1.172	Yes	****	<0.0001
pilT WA K36E vs. pilT WA, pilU D366K E368K	-0.8485	-1.491 to -0.2062	Yes	**	0.0015
pilT WA K36E vs. pilT WA R35E, pilU D366K E368K	1.362	0.7201 to 2.005	Yes	****	<0.0001
pilT WA K36E vs. pilT WA K36E, pilU D366K E368K	-2.358	-3.000 to -1.716	Yes	****	<0.0001
pilT WA K36E, pilU D366K vs. pilT WA K36E, pilU E368K	1.723	1.081 to 2.366	Yes	****	<0.0001
pilT WA K36E, pilU D366K vs. pilT WA, pilU D366K	0.2543	-0.3880 to 0.8966	No	ns	0.981
pilT WA K36E, pilU D366K vs. pilT WA, pilU E368K	-0.006591	-0.6489 to 0.6357	No	ns	>0.9999
pilT WA K36E, pilU D366K vs. pilT WA D2K E53R	4.836	4.194 to 5.478	Yes	****	<0.0001
pilT WA K36E, pilU D366K vs. pilT WA pilU K348D	3.847	3.205 to 4.489	Yes	****	<0.0001
pilT WA K36E, pilU D366K vs. pilT WA D2K E53R pilU K348D	0.8617	0.2194 to 1.504	Yes	**	0.0012
pilT WA K36E, pilU D366K vs. pilT WA, pilU D366K E368K	1.828	1.185 to 2.470	Yes	****	<0.0001
pilT WA K36E, pilU D366K vs. pilT WA R35E, pilU D366K E368K	4.038	3.396 to 4.681	Yes	****	<0.0001
pilT WA K36E, pilU D366K vs. pilT WA K36E, pilU D366K E368K	0.3179	-0.3244 to 0.9602	No	ns	0.8989
pilT WA K36E, pilU E368K vs. pilT WA, pilU D366K	-1.469	-2.111 to -0.8267	Yes	****	<0.0001
pilT WA K36E, pilU E368K vs. pilT WA, pilU E368K	-1.73	-2.372 to -1.088	Yes	****	<0.0001
pilT WA K36E, pilU E368K vs. pilT WA D2K E53R	3.113	2.470 to 3.755	Yes	****	<0.0001
pilT WA K36E, pilU E368K vs. pilT WA pilU K348D	2.124	1.482 to 2.766	Yes	****	<0.0001
pilT WA K36E, pilU E368K vs. pilT WA D2K E53R pilU K348D	-0.8616	-1.504 to -0.2193	Yes	**	0.0012
pilT WA K36E, pilU E368K vs. pilT WA, pilU D366K E368K	0.1043	-0.5380 to 0.7466	No	ns	>0.9999
pilT WA K36E, pilU E368K vs. pilT WA R35E, pilU D366K E368K	2.315	1.673 to 2.957	Yes	****	<0.0001
pilT WA K36E, pilU E368K vs. pilT WA K36E, pilU D366K E368K	-1.405	-2.048 to -0.7630	Yes	****	<0.0001
pilT WA, pilU D366K vs. pilT WA, pilU E368K	-0.2609	-0.9032 to 0.3814	No	ns	0.9765
pilT WA, pilU D366K vs. pilT WA D2K E53R	4.582	3.939 to 5.224	Yes	****	<0.0001
pilT WA, pilU D366K vs. pilT WA pilU K348D	3.593	2.951 to 4.235	Yes	****	<0.0001
pilT WA, pilU D366K vs. pilT WA D2K E53R pilU K348D	0.6074	-0.03487 to 1.250	No	ns	0.082
pilT WA, pilU D366K vs. pilT WA, pilU D366K E368K	1.573	0.9310 to 2.216	Yes	****	<0.0001
pilT WA, pilU D366K vs. pilT WA R35E, pilU D366K E368K	3.784	3.142 to 4.426	Yes	****	<0.0001
pilT WA, pilU D366K vs. pilT WA K36E, pilU D366K E368K	0.06366	-0.5786 to 0.7060	No	ns	>0.9999
pilT WA, pilU E368K vs. pilT WA D2K E53R	4.842	4.200 to 5.485	Yes	****	<0.0001
pilT WA, pilU E368K vs. pilT WA pilU K348D	3.854	3.211 to 4.496	Yes	****	<0.0001
pilT WA, pilU E368K vs. pilT WA D2K E53R pilU K348D	0.8683	0.2260 to 1.511	Yes	**	0.0011
pilT WA, pilU E368K vs. pilT WA, pilU D366K E368K	1.834	1.192 to 2.476	Yes	****	<0.0001
pilT WA, pilU E368K vs. pilT WA R35E, pilU D366K E368K	4.045	3.403 to 4.687	Yes	****	<0.0001
pilT WA, pilU E368K vs. pilT WA K36E, pilU D366K E368K	0.3245	-0.3178 to 0.9668	No	ns	0.8847
pilT WA D2K E53R vs. pilT WA pilU K348D	-0.9887	-1.631 to -0.3464	Yes	****	<0.0001
pilT WA D2K E53R vs. pilT WA D2K E53R pilU K348D	-3.974	-4.617 to -3.332	Yes	****	<0.0001
pilT WA D2K E53R vs. pilT WA, pilU D366K E368K	-3.008	-3.651 to -2.366	Yes	****	<0.0001
pilT WA D2K E53R vs. pilT WA R35E, pilU D366K E368K	-0.7975	-1.440 to -0.1552	Yes	**	0.0039
pilT WA D2K E53R vs. pilT WA K36E, pilU D366K E368K	-4.518	-5.160 to -3.876	Yes	****	<0.0001
pilT WA pilU K348D vs. pilT WA D2K E53R pilU K348D	-2.985	-3.628 to -2.343	Yes	****	<0.0001
pilT WA pilU K348D vs. pilT WA, pilU D366K E368K	-2.02	-2.662 to -1.377	Yes	****	<0.0001
pilT WA pilU K348D vs. pilT WA R35E, pilU D366K E368K	0.1913	-0.4510 to 0.8335	No	ns	0.9987
pilT WA pilU K348D vs. pilT WA K36E, pilU D366K E368K	-3.529	-4.172 to -2.887	Yes	****	<0.0001
pilT WA D2K E53R pilU K348D vs. pilT WA, pilU D366K E368K	0.9659	0.3236 to 1.608	Yes	***	0.0002
pilT WA D2K E53R pilU K348D vs. pilT WA R35E, pilU D366K E368K	3.177	2.534 to 3.819	Yes	****	<0.0001
pilT WA D2K E53R pilU K348D vs. pilT WA K36E, pilU D366K E368K	-0.5438	-1.186 to 0.09853	No	ns	0.184
pilT WA, pilU D366K E368K vs. pilT WA R35E, pilU D366K E368K	2.211	1.569 to 2.853	Yes	****	<0.0001
pilT WA, pilU D366K E368K vs. pilT WA K36E, pilU D366K E368K	-1.51	-2.152 to -0.8674	Yes	****	<0.0001
pilT WA R35E, pilU D366K E368K vs. pilT WA K36E, pilU D366K E368K	-3.72	-4.363 to -3.078	Yes	****	<0.0001

### Sheet: Figure 4
Fig. 4A							Fig. 4B
Descriptive statistics							Descriptive statistics
	parent	∆pilU	pilT R35E	pilT WA	pilU WA			parent	∆pilU	pilT R35E	pilT WA	pilU WA
# of values	4	4	3	3	3		# of values	6	9	11	10	10
Minimum	0.03388	0.03383	0.02381	0.01528	0.05882		Minimum	6.854e-05	4.495e-06	5.289e-06	4.32e-06	5.553e-06
Maximum	0.1111	0.1255	0.07216	0.05899	0.07547		Maximum	0.01858	6.053e-05	0.000144	0.0004244	0.0008074
Range	0.07723	0.09167	0.04836	0.0437	0.01665		Range	0.01851	5.604e-05	0.0001387	0.0004201	0.0008018
Mean	0.07697	0.07316	0.04038	0.0358	0.06794		Mean	0.0108	2.161e-05	4.112e-05	0.0001568	0.0002747
Std. Deviation	0.03298	0.03992	0.02753	0.02197	0.008436		Std. Deviation	0.007775	1.633e-05	4.429e-05	0.0001664	0.0002973
Std. Error of Mean	0.01649	0.01996	0.0159	0.01269	0.004871		Std. Error of Mean	0.003174	5.444e-06	1.335e-05	5.261e-05	9.402e-05
Statistical comparisons							Statistical comparisons
Tukey's multiple comparisons test	Mean Diff.	95.00% CI of diff.	Below threshold?	Summary	Adjusted P Value		Tukey's multiple comparisons test	Mean Diff.	95.00% CI of diff.	Below threshold?	Summary	Adjusted P Value
parent vs. ∆pilU	0.03396	-0.4958 to 0.5637	No	ns	0.9996		parent vs. ∆pilU	2.419	1.373 to 3.464	Yes	****	<0.0001
parent vs. pilTR35E	0.3024	-0.2698 to 0.8746	No	ns	0.4942		parent vs. pilTR35E	2.26	1.253 to 3.267	Yes	****	<0.0001
parent vs. pilTWA	0.3081	-0.2217 to 0.8379	No	ns	0.4049		parent vs. pilTWA	1.963	0.9385 to 2.987	Yes	****	<0.0001
parent vs. pilUWA	0.1188	-0.4110 to 0.6485	No	ns	0.9534		parent vs. pilUWA	1.673	0.6485 to 2.697	Yes	***	0.0003
∆pilU vs. pilTR35E	0.2685	-0.3037 to 0.8407	No	ns	0.6011		∆pilU vs. pilTR35E	-0.1587	-1.050 to 0.7330	No	ns	0.9861
∆pilU vs. pilTWA	0.2741	-0.2556 to 0.8039	No	ns	0.5136		∆pilU vs. pilTWA	-0.4558	-1.367 to 0.4557	No	ns	0.6145
∆pilU vs. pilUWA	0.08481	-0.4449 to 0.6146	No	ns	0.9861		∆pilU vs. pilUWA	-0.7458	-1.657 to 0.1657	No	ns	0.1549
pilTR35E vs. pilTWA	0.005678	-0.5665 to 0.5779	No	ns	>0.9999		pilTR35E vs. pilTWA	-0.2971	-1.164 to 0.5697	No	ns	0.8636
pilTR35E vs. pilUWA	-0.1836	-0.7559 to 0.3886	No	ns	0.851		pilTR35E vs. pilUWA	-0.5871	-1.454 to 0.2797	No	ns	0.3171
pilTWA vs. pilUWA	-0.1893	-0.7191 to 0.3404	No	ns	0.7969		pilTWA vs. pilUWA	-0.29	-1.177 to 0.5972	No	ns	0.8826

### Sheet: Figure 5
Fig. 5A
Descriptive statistics
	parent	∆pilTU	∆pilU	pilT D2K E53R, ∆pilU	pilT WA	pilT WA, ∆pilU	pilT WA D2K E53R	pilT WA, pilU K351D	pilT WA D2K E53R, pilU K351D
# of values	3	3	3	3	3	3	3	3	3
Minimum	0.00155	3.571e-08	0.000245	0.000308	0.0001	3.23e-08	2.94e-08	5.26e-08	1.52e-06
Maximum	0.00264	7.69e-08	0.0004865	0.000343	0.000304	5.88e-08	3.57e-08	1e-07	2.73e-06
Range	0.00109	4.119e-08	0.0002415	3.5e-05	0.000204	2.65e-08	6.3e-09	4.74e-08	1.21e-06
Mean	0.002027	5.144e-08	0.0003828	0.000328	0.000177	4.186e-08	3.18e-08	7.107e-08	2.1e-06
Std. Deviation	0.0005577	2.225e-08	0.0001243	1.803e-05	0.0001108	1.471e-08	3.407e-09	2.537e-08	6.065e-07
Std. Error of Mean	0.000322	1.285e-08	7.178e-05	1.041e-05	6.398e-05	8.493e-09	1.967e-09	1.465e-08	3.502e-07
Statistical comparisons
Tukey's multiple comparisons test	Mean Diff.	95.00% CI of diff.	Below threshold?	Summary	Adjusted P Value
parent vs. ∆pilTU	4.61	4.189 to 5.030	Yes	****	<0.0001
parent vs. ∆pilU	0.7307	0.3102 to 1.151	Yes	***	0.0003
parent vs. pilTWA	1.101	0.6801 to 1.521	Yes	****	<0.0001
parent vs. pilTWA, ∆pilU	4.691	4.270 to 5.111	Yes	****	<0.0001
parent vs. pilTD2K,D53R, ∆pilU	0.7807	0.3602 to 1.201	Yes	***	0.0001
parent vs. pilTWA,D2K,D53R	4.795	4.375 to 5.216	Yes	****	<0.0001
parent vs. pilTWA, pilUK351D	4.462	4.041 to 4.882	Yes	****	<0.0001
parent vs. pilTWA,D2K,D53R, pilUK351D	2.986	2.566 to 3.407	Yes	****	<0.0001
∆pilTU vs. ∆pilU	-3.879	-4.300 to -3.459	Yes	****	<0.0001
∆pilTU vs. pilTWA	-3.509	-3.930 to -3.089	Yes	****	<0.0001
∆pilTU vs. pilTWA, ∆pilU	0.08091	-0.3396 to 0.5014	No	ns	0.9986
∆pilTU vs. pilTD2K,D53R, ∆pilU	-3.829	-4.250 to -3.409	Yes	****	<0.0001
∆pilTU vs. pilTWA,D2K,D53R	0.1855	-0.2350 to 0.6059	No	ns	0.8203
∆pilTU vs. pilTWA, pilUK351D	-0.1482	-0.5686 to 0.2723	No	ns	0.9375
∆pilTU vs. pilTWA,D2K,D53R, pilUK351D	-1.624	-2.044 to -1.203	Yes	****	<0.0001
∆pilU vs. pilTWA	0.3699	-0.05056 to 0.7904	No	ns	0.1109
∆pilU vs. pilTWA, ∆pilU	3.96	3.540 to 4.381	Yes	****	<0.0001
∆pilU vs. pilTD2K,D53R, ∆pilU	0.05003	-0.3704 to 0.4705	No	ns	>0.9999
∆pilU vs. pilTWA,D2K,D53R	4.065	3.644 to 4.485	Yes	****	<0.0001
∆pilU vs. pilTWA, pilUK351D	3.731	3.311 to 4.151	Yes	****	<0.0001
∆pilU vs. pilTWA,D2K,D53R, pilUK351D	2.256	1.835 to 2.676	Yes	****	<0.0001
pilTWA vs. pilTWA, ∆pilU	3.59	3.170 to 4.011	Yes	****	<0.0001
pilTWA vs. pilTD2K,D53R, ∆pilU	-0.3199	-0.7403 to 0.1006	No	ns	0.2272
pilTWA vs. pilTWA,D2K,D53R	3.695	3.274 to 4.115	Yes	****	<0.0001
pilTWA vs. pilTWA, pilUK351D	3.361	2.941 to 3.782	Yes	****	<0.0001
pilTWA vs. pilTWA,D2K,D53R, pilUK351D	1.886	1.465 to 2.306	Yes	****	<0.0001
pilTWA, ∆pilU vs. pilTD2K,D53R, ∆pilU	-3.91	-4.330 to -3.490	Yes	****	<0.0001
pilTWA, ∆pilU vs. pilTWA,D2K,D53R	0.1046	-0.3159 to 0.5250	No	ns	0.9919
pilTWA, ∆pilU vs. pilTWA, pilUK351D	-0.2291	-0.6495 to 0.1914	No	ns	0.6166
pilTWA, ∆pilU vs. pilTWA,D2K,D53R, pilUK351D	-1.705	-2.125 to -1.284	Yes	****	<0.0001
pilTD2K,D53R, ∆pilU vs. pilTWA,D2K,D53R	4.015	3.594 to 4.435	Yes	****	<0.0001
pilTD2K,D53R, ∆pilU vs. pilTWA, pilUK351D	3.681	3.260 to 4.101	Yes	****	<0.0001
pilTD2K,D53R, ∆pilU vs. pilTWA,D2K,D53R, pilUK351D	2.206	1.785 to 2.626	Yes	****	<0.0001
pilTWA,D2K,D53R vs. pilTWA, pilUK351D	-0.3337	-0.7541 to 0.08679	No	ns	0.1881
pilTWA,D2K,D53R vs. pilTWA,D2K,D53R, pilUK351D	-1.809	-2.230 to -1.389	Yes	****	<0.0001
pilTWA, pilUK351D vs. pilTWA,D2K,D53R, pilUK351D	-1.475	-1.896 to -1.055	Yes	****	<0.0001

### Sheet: Figure S2
Fig. S2B										Fig. S2D
Descriptive statistics										Descriptive statistics
	mCherry-pilT WT, pilU WT (no cutoff)	mCherry-pilT WT, pilU WT (0.3µm cutoff)	mCherry-pilT WA, pilU WA (no cutoff)	mCherry-pilT WA, pilU WA (0.3µm cutoff)	mCherry-pilU WT, pilT WT (no cutoff)	mCherry-pilU WT, pilT WT (0.3µm cutoff)	mCherry-pilU WA, pilT WA (no cutoff)	mCherry-pilU WA, pilT WA (0.3µm cutoff)			mCherry-pilT WT, pilU WT	mCherry-pilU WT, pilT WT
# of values	743	67	1598	1113	952	126	1323	623		# of values	3	3
Minimum	0.000321	0.000321	0.000321	0.000321	0.000642	0.000642	0.000321	0.000321		Minimum	1.667	8.333
Maximum	4.583	0.06387	9.493	0.06901	4.401	0.06355	5.914	0.06708		Maximum	2.5	10
Range	4.583	0.06355	9.492	0.06869	4.4	0.06291	5.914	0.06676		Range	0.8333	1.667
Mean	0.5081	0.02349	0.5424	0.007628	0.5348	0.02378	0.8149	0.01052		Mean	2.222	9.167
Std. Deviation	0.5486	0.0185	0.8195	0.007954	0.5427	0.01664	0.9895	0.01037		Std. Deviation	0.4811	0.8333
Std. Error of Mean	0.02013	0.00226	0.0205	0.0002384	0.01759	0.001482	0.0272	0.0004153		Std. Error of Mean	0.2778	0.4811

### Sheet: Figure S3
Fig. S3B
Descriptive statistics
	mCherry-pilT WA, pilU WA, msfGFP-pilQ	mCherry-pilU WA, pilT WA, msfGFP-pilQ
# of values	3	3
Minimum	98.6	97.4
Maximum	100	99.3
Range	1.4	1.9
Mean	99.3	98.1
Std. Deviation	0.7	1.044
Std. Error of Mean	0.4041	0.6028

### Sheet: Figure S6
Fig. S6A
Descriptive statistics
	parent	∆pilT	∆pilU	pilT R35E, ∆pilU	pilT K36E, ∆pilU	pilT D2K E53R, ∆pilU
# of values	7	7	5	5	5	5
Minimum	0.002	3.57e-08	0.0025	0.00423	0.00471	0.00235
Maximum	0.0178	5.263e-08	0.00933	0.0165	0.0163	0.00478
Range	0.0158	1.693e-08	0.00683	0.01227	0.01159	0.00243
Mean	0.006951	4.41e-08	0.005537	0.00828	0.01124	0.003399
Std. Deviation	0.005346	6.853e-09	0.00309	0.004923	0.004263	0.001086
Std. Error of Mean	0.00202	2.59e-09	0.001382	0.002202	0.001907	0.0004855
Statistical comparisons
Tukey's multiple comparisons test	Mean Diff.	95.00% CI of diff.	Below threshold?	Summary	Adjusted P Value
parent vs. ∆pilT	5.104	4.750 to 5.459	Yes	****	<0.0001
parent vs. ∆pilU	0.058	-0.3304 to 0.4464	No	ns	0.9972
parent vs. pilT R35E	-0.1209	-0.5093 to 0.2675	No	ns	0.9292
parent vs. pilT K36E	-0.2732	-0.6616 to 0.1152	No	ns	0.2923
parent vs. pilT D2K E53R	0.2305	-0.1578 to 0.6189	No	ns	0.4734
∆pilT vs. ∆pilU	-5.046	-5.435 to -4.658	Yes	****	<0.0001
∆pilT vs. pilT R35E	-5.225	-5.614 to -4.837	Yes	****	<0.0001
∆pilT vs. pilT K36E	-5.378	-5.766 to -4.989	Yes	****	<0.0001
∆pilT vs. pilT D2K E53R	-4.874	-5.262 to -4.485	Yes	****	<0.0001
∆pilU vs. pilT R35E	-0.1789	-0.5984 to 0.2406	No	ns	0.7808
∆pilU vs. pilT K36E	-0.3312	-0.7507 to 0.08829	No	ns	0.1862
∆pilU vs. pilT D2K E53R	0.1726	-0.2469 to 0.5921	No	ns	0.805
pilT R35E vs. pilT K36E	-0.1523	-0.5718 to 0.2672	No	ns	0.8733
pilT R35E vs. pilT D2K E53R	0.3514	-0.06806 to 0.7709	No	ns	0.1411
pilT K36E vs. pilT D2K E53R	0.5038	0.08426 to 0.9233	Yes	*	0.0117
